# Meta2DB: Curated Shotgun Metagenomic Feature Sets and Metadata for Health State Prediction

**DOI:** 10.1101/2024.10.03.616398

**Authors:** Car Reen Kok, Nisha J. Mulakken, James B. Thissen, Jose Manuel Martí, Ryan Lee, Jacob B. Trainer, Andre R. Goncalves, Hiranmayi Ranganathan, Aram Avila-Herrera, Crystal J. Jaing, Nicholas A. Be

**Affiliations:** Lawrence Livermore National Laboratory, Livermore, CA; University of California, Merced, Merced, CA

**Author notes:** Corresponding author: Nicholas A. Be, Ph.D., Biosciences and Biotechnology Division, Lawrence Livermore National Laboratory, Livermore, CA 94550.

## Abstract

Meta2DB is a curated metagenomic and metadata database that provides structurally consistent microbiome taxonomy feature count tables for 13,897 samples across 84 studies, 23 disease states, and 34 geographical locations. All samples were uniformly processed using a streamlined metagenomic classification pipeline that employs a reference database indexed to contain all sequences across all kingdoms of life that were present in the NCBI Nucleotide (nt) database retrieved on Jan 04, 2023. This pipeline leverages high-performance computing (HPC) resources at Lawrence Livermore National Laboratory and was used to process 50TB of publicly available raw metagenomic sequence data. Extensive metadata curation was carried out through a combination of manual curation and automated parsing, producing a consistent inter-study metadata table specifically structured to facilitate training of ML models for prediction of human health.
