## Supplementary material for "Meta2DB: Curated Shotgun Metagenomic Feature Sets and Metadata for Health State Prediction": Metadata files: meta2db_metadata_field_definitions.xlsx

### Sheet: general
Structured comment name	Item	Definition	Example	Expected value	Section	eu	ba	pl	vi	org	me	MIMARKS Survey	MIMARKS Specimen	Value syntax	Occurence	Position	Preferred unit
iodbID	database identifier	This is a unique ID for the sample in the SI project database	1	numeral	investigation
investigation_type	investigation type	Nucleic Acid Sequence Report is the root element of all MIGS/MIMS compliant reports as standardized by Genomic Standards Consortium. This field is either eukaryote,bacteria,virus,plasmid,organelle, metagenome,mimarks-survey, or mimarks-specimen	metagenome, mimarks-specimen	eukaryote, bacteria_archaea, plasmid, virus, organelle, metagenome,mimarks-survey or mimarks-specimen	investigation	M	M	M	M	M	M	M	M	[eukaryote|bacteria_archaea|plasmid|virus|organelle|metagenome|mimarks-survey|mimarks-specimen]	1	2
project_name	project name	Name of the project within which the sequencing was organized	2013_KarlssonFH		investigation	M	M	M	M	M	M	M	M	{text}	1	3
experimental_factor	experimental factor	Experimental factors are essentially the variable aspects of an experiment design. Generally the study title is entered for this field.	Gut metagenome in European women with normal, impaired and diabetic glucose control	text or EFO and/or OBI	investigation	X	X	X	X	X	C	C	X	{term|text}	1	4
pub_date	publication date	The publication date of the article associated with the data	2014-09-04
pub_abstract	publication abstract	The abstract text of the article associated with the data.
lat_lon	geographic location (latitude and longitude)	The geographical origin of the sample as defined by latitude and longitude. The values should be reported in decimal degrees and in WGS84 system	42.282026 -83.733850	decimal degrees	environment	M	M	M	M	M	M	M	M	{float} {float}	1	6
geo_loc_name	geographic location (country and/or sea,region)	The geographical origin of the sample as defined by the country or sea name followed by specific region name. Country or sea names should be chosen from the INSDC country list (http://insdc.org/country.html), or the GAZ ontology (v 1.512) (http://purl.bioontology.org/ontology/GAZ)	Germany:Sylt:Hausstrand	country or sea name (INSDC or GAZ):region(GAZ):specific location name	environment	M	M	M	M	M	M	M	M	{term}:{term}:{text}	1	9
collection_date	collection date	The time of sampling, either as an instance (single point in time) or interval. In case no exact time is available, the date/time can be right truncated i.e. all of these are valid times: 2008-01-23T19:23:10+00:00; 2008-01-23T19:23:10; 2008-01-23; 2008-01; 2008; Except: 2008-01; 2008 all are ISO8601 compliant		date and time	environment	M	M	M	M	M	M	M	M	{timestamp}	1	10
env_biome	environment (biome)	Biomes are defined based on factors such as plant structures, leaf types, plant spacing, and other factors like climate. Biome should be treated as the descriptor of the broad ecological context of a sample.	hospital, community, laboratory	text or EnvO	environment	M	M	M	M	M	M	M	M	{term}	1	11
env_feature	environment (feature)	Environmental feature level includes geographic environmental features.	UniversityofMichigan	text or EnvO	environment	M	M	M	M	M	M	M	M	{term}	1	12
ref_biomaterial	reference for biomaterial	primary publication if isolated before genome publication; otherwise, primary genome report	https://pubmed.ncbi.nlm.nih.gov/23719380/	PMID, DOI or URL	nucleic acid sequence source	X	M	X	X	X	X	-	-	{PMID|DOI|URL}	1	20
source_mat_id	source material identifiers	A unique identifier assigned to a material sample.	HD-1, GupDM_A14, SID31873	for cultures of microorganisms: identifiers for two culture collections; for other material a unique arbitrary identifer	nucleic acid sequence source	C	C	C	C	C	C	C	C	{text}	m	21
specific_host	specific host	If there is a host involved, please provide its taxid (or environmental if not actually isolated from the dead or alive host - i.e. pathogen could be isolated from a swipe of a bench etc) and report whether it is a laboratory or natural host). From this we can calculate any number of groupings of hosts (e.g. animal vs plant, all fish hosts, etc)	9606	host taxid, unknown, environmental	nucleic acid sequence source	X	C	C	C	-	-	-	-		1	24
health_disease_stat	health or disease status of specific host at time of collection	Health or disease status of specific host at time of collection. This field accepts PATO (v 2013-10-28) terms, for a browser please see http://purl.bioontology.org/ontology/PATO	control, diseased, pre-diseased		nucleic acid sequence source	X	C	-	C	-	-	-	-	{term}	1	26
samp_collect_device	sample collection device or method	The method or device employed for collecting the sample	biopsy, niskin bottle, push core, fecal container, swab	type name	nucleic acid sequence source	X	X	X	X	X	C	C	X	{text}	1	32
lib_const_meth	library construction method	Library construction method used for clone libraries	paired-end,single,vector	library construction method	sequencing	X	X	X	X	X	C	C	-	{text}	1	39
seq_type	sequencing type	Describes the type of sequencing that was performed	whole genome sequencing, amplicon, rnaseq, mc-seq	sequencig type	sequencing
target_gene	target gene	Targeted gene or locus name for marker gene studies	16S rRNA, 18S rRNA, nif, amoA, rpo	gene name	sequencing	-	-	-	-	-	-	M	M	{text}	1	42
target_subfragment	target subfragment	Name of subfragment of a gene or locus. Important to e.g. identify special regions on marker genes like V6 on 16S rRNA	V6, V9, ITS	gene fragment name	sequencing	-	-	-	-	-	-	C	C	{text}	1	43
seq_meth	sequencing method	Sequencing method used; e.g. Sanger, pyrosequencing, ABI-solid	Illumina HiSeq, 454, Sanger dideoxysequencing, pyrosequencing, polony	name of sequencing instrument or technology	sequencing	M	M	M	M	M	M	M	M	{text}	1	48
disease_category	disease category	The category of the disease on which the study is focused.	autoimmune, cancer, oral, inflammatory bowel disease	category of the host's disease
gastrointest_disord	gastrointestinal tract disorder	history of gastrointestinal tract disorders; can include multiple disorders	diarrhea, crohn's disease	disorder name	human gut	X	X	X	X	X	X	X	X	{text}	m	1
liver_disord	liver disorder	history of liver disorders; can include multiple disorders	cirrhosis, hepatitis	disorder name	human gut	X	X	X	X	X	X	X	X	{text}	m	2
cardiovascular_disord	cardiovascular system disorder	history of cardiovascular system disorders; can include multiple disorders	hypertension	disorder name										{text}
dermatology_disord	dermatological disorder	history of dermatological disorders; can include multiple disorders	psoriasis	disorder name										{text}
immune_disord	immune system disorder	history of immune systems disorders; can include multiple disorders	coeliac disease	disorder name										{text}
pulmonary_disord	pulmonary system disorder	history of pulmonary system disorders; can include multiple disorders	asthma, SARS-CoV-2	disorder name										{text}
cancer_disord	cancer disorder	history of cancer disorders; can include multiple disorders	colorectal cancer, carcinoma	disorder name										{text}
metabolic_disord	metabolic disorder	history of metabolic disorders; can include multiple disorders	type 1 diabetes	disorder name										{text}
neuro_disord	neurological disorder	history of nuerological disorders; can include multiple disorders	schizophrenia, Parkinsons	disorder name										{text}
nose_mouth_teeth_throat_disord	nose, mouth, teeth, throat disorder	history of nose, mouth, theeth, throat disorders; can include multiple disorders	peri-implantitis	disorder name										{text}
birth_disord	birth disorder	history of birth disorders; can include multiple disorders	premature born	disorder name										{text}
genitourinary_disord	genitourinary disorder	history of genitourinary disorders; can include multiple disorders	kidney disease	disorder name
muscoskeletal_disord	muscoskeletal disorder	history of muscoskeletal disorders; can include multiple disorders	bone, muscle disease	disorder name
endocrine_disord	endocrine disorder	history of endocrine disorders; can include multiple disorders	prancreatitis, thyroid, adrenal	disorder name
other_disord	other disorder	history of other disorders that do not fit into other categories; can include multiple disorders	age-related macular degeneration	disorder name
special_diet	special diet	specification of special diet; can include multiple special diets	vegetarian	enumeration	human gut	X	X	X	X	X	X	X	X	[low carb|reduced calorie|vegetarian|other(to be specified)]	m	3
host_subject_id	host subject id	a unique identifier by which each subject can be referred to, de-identified, e.g. #131	S112, OBK1122	unique identifier	human gut	X	X	X	X	X	X	X	X	{text}	1	4
host_age	host age	age of host at the time of sampling in years	22, 48, 78	value	human gut	X	X	X	X	X	X	X	X	{float} {unit}	1	5	year, day, hour
age_category	host age cateogy	catogory label for the host's age: newborn < 1 year; 1 <= child < 12; 12 <= schoolage < 19; 19 <= adult <= 65; senior > 65	newborn, child, schoolage, adult, senior	category of host's age
host_sex	host sex	physical sex of the host	female, male	enumeration	human gut	X	X	X	X	X	X	X	X	[male|female|neuter|hermaphrodite|not determined]	1	6
host_disease_stat	host disease status	list of diseases with which the host has been diagnosed that do not fit in to one of the disord fields	cholera, malnourished	disease name or DO	human gut	X	X	X	X	X	X	X	X	{term}	m	7
antibiotics	antibiotics	states if antibiotic use was noted	TRUE, FALSE	TRUE, FALSE
env_package	environmental package	MIGS/MIMS/MIMARKS extension for reporting of measurements and observations obtained from one or more of the environments where the sample was obtained. All environmental packages listed here are further defined in separate subtables. By giving the name of the environmental package, a selection of fields can be made from the subtables and can be reported	human gut, human oral, human associated, human skin	CV	migs/mims/mimarks extension	M	M	M	M	M	M	M	M	[air|built environment|host-associated|human-associated|human-skin|human-oral|human-gut|human-vaginal|microbial mat/biofilm|misc environment|plant-associated|sediment|soil|wastewater/sludge|water]	1	14
host_body_product	host body product	substance produced by the body, e.g. stool, mucus, where the sample was obtained from.	feces, milk, tissue	name of body product	human gut	X	X	X	X	X	X	X	X	{term}	1	11
host_body_site	host body site	name of body site where the sample was obtained from, such as a specific organ or tissue (tongue, lung etc...)	oral cavity, skin, sigmoid	name of organ or tissue	human gut	X	X	X	X	X	X	X	X	{term}	1	10
host_tot_mass	host total mass	total mass of the host at collection, the unit depends on host	100 pounds, >=250 pounds	measurement value	human gut	X	X	X	X	X	X	X	X	{float} {unit}	1	12	kilogram, gram
host_height	host height	the height of subject		measurement value	human gut	X	X	X	X	X	X	X	X	{float} {unit}	1	13	centimeter, millimeter, meter
host_diet	host diet	type of diet depending on the host, for animals omnivore, herbivore etc., for humans high-fat, meditteranean etc.; can include multiple diet types		diet type	human gut	X	X	X	X	X	X	X	X	{text}	m	14
host_body_mass_index	host body-mass index	body mass index, calculated as weight/(height)squared	32.7 kilogram per meter squared	measurement value	human gut	X	X	X	X	X	X	X	X	{float} {unit}	1	20	kilogram per square meter
ihmc_ethnicity	IHMC ethnicity	ethnicity of the subject	chinese	IHMC code or free text	human gut	X	X	X	X	X	X	X	X	{integer|text}	1	21
host_smoker	host smoker	states if smoking use was noted	TRUE, FALSE	TRUE, FALSE
data_repo	data repository	repository where sequence data has been deposited	National Center for Biotechnology Information	name of reposity
project_id	project id	the project id associated with the sample in the data repository	PRJEB5224	project identification value
biosample_id	biosample id	the biosample id associated with the sample in the data repository	SAMEA2338770	biosample identification value
experiment_acc	experiment accession	the experiment accession associated with the sample in the data repository	ERX492269	experiment identification value
run_acc	run accession	the run accession association with the sample in the data repository. This assession can be found in the name of the raw data files	ERR527066	run identification value
lc_loc	lc location	location on lc where the data is stored	/p/lustre1/invisorg/literature_data/	full path to data on LC
filename_match	filename match	id string that can be used to match datafiles to metadata	SRR3642562_SRR3642563	id sting found in data filename

### Sheet: specific
Structured comment name	Item	Definition	Example
abdominal_pain	abdominal pain	States the severity of the host's abdominal pain	mild, moderate, severe
adiponectin	adiponectin	Adiponectin level of subject in mg/l	3.85, 5.67
age_at_diagnosis	age at diagnosis	The age that the host was diagnosed with disease/disorder	5, 7, 9
ajcc_stage	American Joint Committee on Cancer	American Joint Committee on Cancer staging system value	I, iv, iii
albumine	albumine	albumine level of sample in g/l	31.7, 34.7
alcohol	alcohol use	States if subject uses alcohol	yes, no
alt	alanine transaminase	Alanine transaminase levels	23, 18, 38
antacid	antacid	states if host is using antacids	yes, no
anti_pd_1	Anti PD1 antibody level	Anti-programmed cell death 1 antibody levels	responder, non responder
antibiotics_family	anitbiotics family	Family of antibiotics currently used	beta lactamase inhibitors, penicillin
antiviral_medication	antiviral medication	list of any antiviral medication used by the host	Lamivudine, Adefovir
apoE4_allele_count	apolipoprotein E allele count	A count of the number of Apolipoprotein E allele which is a genetic risk factor for Alzheimer's disease	0, 1, 2
ascites	ascites	ascites is a buildup of fluid in the abdomen that can be a result of cirrhosis	Absent, Mild, Sever
ast	asparate aminotranserate	Asparate aminotransferate levels	20, 15, 34
basdai	Bath Ankylosing Spondylitis Disease Activity Index	Bath Ankylosing Spondylitis Disease Activity Index is an outcome measure of disease activity for Anklyosing Spondytlitis	3, 7.8, 3.8
basfi	Bath Ankylosing Spondylitis Functional Index	Bath Ankylosing Spondylitis Functional Index is used to determine the degre of functional limitation for Anklyosing Spondytlitis patients	1.9, 3.2, 0.2
beta_blocker	beta blocker	list of any beta blockers used by the host	Propranolol
biologic_therapy	biologic therapy	States if host is undergoing biologic therapy	yes, no
birth_weight	birth weight	Weight of subject at birth	633, 734
born_method	born method	Method of birth	vaginal, c section
brinkman_index	brinkman index	Brinkman index is a measurment of cigarette smoke exposure	470, 850
c_peptide	connecting peptide	Connecting peptide level of subject in ng/ml	0.17, 0.19
cancer_location	cancer location	Location of subject's cancer	left colon, rectum, sigmoid colon
cd163	cd163 protein	CD163 protein level of subject in ng/ml	254.49, 267.8
cholesterol	cholesterol	Cholesterol level of subject in mg/dl	232, 189.483
cirrhosis_alcohol	cirrhosis caused by hepatitis B virus	was cirrhosis caused by alcohol	TRUE, FALSE
cirrhosis_hbv	cirrhosis caused by alcohol	was cirrhosis caused by hepatitis B virus	TRUE, FALSE
cirrhosis_other_cause	other causes of cirrhosis	other causes of cirrhosis	schistosoma, Hepatitis E virus, autoimmune
creatine	creatine	Creatine levels in umol/l	30, 56.2
creatinine	creatinine	creatinine level of sample in umol/l	30, 39
ctp	Child-Turcotte-Pugh score	The Child-Turcotte-Pugh (CTP) score is used to assess the severity of cirrhosis based on several factors	5, 7, 10
days_after_onset	days after onset	Days from the onset of the disease	1, 2, 3
days_from_first_collection	days from first collection	Used for time series studies with multiple collection times	1, 2, 3
dental_sample_type	dental sample type	Type of sample collected for dental test	implant, teeth
disease_notes	disease notes	Notes field related to describing disease. Not necessarily appropriate for ML modeling.	ascaris_lumbricoides, hookworm, microfilaria_loa_loa, trichomonones_intestinonelis
disease_severity	disease severity	States severity of the disease	mild, moderate, severe
dyastolic_p	diastolic pressure	Diastolic blood pressure in mm/Hg	60, 65
eczema_dis_state	eczema disease state	Defined state of the subject's eczema disease	baseline, flare, post-flare
eczema_scorad	eczema scorad	An objective measure of the severity of eczema disease.	33.8, 51.4
egfr	estimated glomerular filtration rate	Estimated glomerular filtration rate	83.4, 91.82
esr	erythrocyte sedimintation rate	Erythrocyte sedimintation rate results	1, 2, 3
external_id	external ID	This is the external ID of samples for the iHMP data.	CSM9X233
family	family	An identifier for the family subjects belong	AsnicarF_2020_250
family_role	family role	The role the subject has within their family	child, mother
fasting_glucose	fasting glucose	Fasting glucose level of subject in mg/dl	90, 106.2
fecalcal_ng_ml	fecal calprotecting ng/ml	The fecal cal protectin level of the host
feeding_practice	feeding practice	Method of infant feeding	any breastfeeding
fgf_19	fibroblast growth factor 19	Fibroblast growth factor 19 level of subject in pg/ml	33.3, 36.12
flg_genotype	filaggrin-protein genotype	Any term for filaggrin-protein genotype	e2422x/3321dela, wild type
fobt	fecal occolt blood test results	Fecal occolt blood test performed	yes
general_wellbeing	general wellbeing	The general well being of the host	Poor, Very well
gestational_age	gestational age	Gestational age of subject	25, 26, 27
globulin	globulin	Globulin levels	22.6, 23, 34.3
glp_1	glucagon-like peptide	Glucagon-like peptide level of subject in pmol/l	0.3, 0.4
glucose	gluclose	Glucose level of subject in mg/dl	73, 76.5
glutamate_decarboxylase_2_antibody	glutamic acid decarboxylase antibody	Glutamic acid decarboxylase (GAD65) antibody assay results	0.2, 0.5
granulomatous	granulomatous	the presence of granulomatous inflammation in host	yes, no
h2_recep_antag	histamine h2-receptor antagonist	states if host is using histamine h2-receptor antagonists	yes, no
hba1c	hemoglobin A1c	Hemoglobin A1c test results as a percentage	6.27, 5.5
hbi	harvey-bradshaw index	The harvey-bradshaw index is a method to asses the degree of crohn's disease illness	0, 1, 2, 3, 4
hdl	high density lipoprotein	High density lipoprotein levels in mg/l	66, 50.271
he	hepatic encephalopathy	hepatic encephalopathy (HE) is defined as a brain dysfunction caused by liver insufficiency and/or portal-systemic blood shunting	Grade 4
history_c_diff	history of c diff infection	states if host has a history of Clostridium difficile infection	yes, no
history_of_periodontitis	history of peridontitis	States if subject has a history of periodontits	yes, no
hscrp	high sensitivity C-reactive protein	High-sensitivity C-reactive protein test result	0.34, 0.38
il_1	interleukin-1	Interleukin-1 level of subject in pg/ml	0.26, 0.55
inr	international normalized ratio	International normalized ratio (INR) is blood-clotting test. A normal INR is 1.0. Each increase of 0.1 means the blood is slightly thinner (it takes longer to clot).	0.99, 1.02
insulin	insulin	States if subject is taking insulin	yes, no
knosp_grade	knosp grade	Grading system for invasion of pituitary macroadenoma	0, 1, 2, 3, 4
lactating	lactating	Lactating state of subject	yes, no
ldl	low density lipoprotein	Low density lipoprotein levels in mg/l	194, 61.872
length_of_travel	length of travel	Number of weeks into travel that the sample was taken	1, 13, 25
leptin	leptin	Leptin level of subject in ug/ml	3.92, 4.75
max_main_agent	maximum maintenance agent	the strongest maintence agent given to host.	Thiopurine
medications	medications	List of medications used by patient. Only in 16S data so far	Mesalamine, mercaptopurine
meld	model for end-stage liver disease	Model for End-Stage Liver Disease (MELD) score is a prognostic scoring system, based on laboratory parameters, used to predict 3-month mortality due to liver disease	0.6, -5.6
mont_class	montreal classification	The Montreal classification of IBD in patients at the time of collection	A2L2B1
mumps	mumps	States if subject has had mumps in life	yes, no
olsen_grade_ak	olsen grade of actinic keratosis samples	Olsen clinical grade of actinic keratosis samples	I, II, III
paris_diag	paris at diagnosis	the Paris classification of crohn's disease in patients at the time of diagnosis.	L3, B1
pasi	psoriasis area and severity index	The PASI score measures the severity and extent of psoriasis.	5.9, 23.9, 66.6
pregnant	pregnant	Pregnancy of the subject	yes, no
premature	premature	Was the subject born prematurely	yes, no
prim_ind	primary induction	the primary induction treatment used.	EEN
probiotic	probiotic	States if host is using probiotics	yes, no
proton_pump_inh	proton pump inhibitor	states if host is using proton pump inhibitors	yes, no
pt	prothrombin time test	Prothrombin is a protein made by the liver. Prothrombin helps blood to clot. The "prothrombin time" (PT) is one way of measuring how long it takes blood to form a clot, and it is measured in seconds	11 seconds, 13 seconds
reside_c_diff	reside with c diff infected person	states if host resides with individual infected with clostridium difficile	yes, no
reside_hw	reside with health worker	states if host resides with a health worker	yes, no
resp_sofa_score	respiratory sequential organ failure assessment score	A scoring system that assesses the perfomance of organ systems in the body.	0-1, 2, 3, 4
sec_150	secondary within 150 days	the secondary induction treatment used within 150 days of diagnosis.	Steroid
shigatoxin_2_elisa	shigatoxin 2 elisa	Enzyme-linked immunosorbent assay for Shiga-toxigenic E.coli results	negative, positive
stec_count	shiga toxin-producing E. coli count	Amount of shiga toxin-producting E. coli colonies detected in sample	low, moderate, high
steroids	steroids	States if host is using steroids	yes, no
stool_texture	stool texture	Texture of the stool at sampling time	smooth, watery
surface_sev_scc	surface severity of squamous cell carcinoma samples	Skin surface topography and texture: mild: barely elevated, low level of flaking, thin crust, moderate: thicker cust with more elevation, severe: thick crust e.g. with cracks	mild, moderate, severe
surgery_6_mo	surgery within last 6 month	states if host has had surgery within the last 6 months	yes, no
systolic_p	systolic pressure	Systolic blood pressure in mm/Hg	98, 100
time_diag	time from diagnosis	time in days from diagnosis that a secondary induction treatment was used	29, 106
tnm	tnm staging system	TNM staging system classification for cancer	t4n1m1, t3n0m1
total_bilirubin	total bilirubin	total bilirubin level of sample in umol/l	9, 15
travel_destination	travel destination	Destination of subject travel	Cameroon, India
treat_resp	treatment response	host's responsiveness to treatment	response, non response
treatment	treatment	Description of treatment used for disease	anthelmintics, albendazole, metformin
triglycerides	triglycerides	Triglycerides level of subject in mg/l	265.71, 79.716
tumor_size	tumor size	Measurement of the size ofa tumor	6000 millimeter cubed
ulceration_scc	ulceration of squamous cell carcicnoma samples	States if squamous cell carcinoma samples is ulcerated	yes, no
urea_nitrogen	urea nitrogen	Urea nitrogen levels	4.5, 7.69, 5.88
visit_number	visit number	Visit number for studies with repeated visits	1, 2, 3
x5_asa	5-aminosalicylate	states if host is using 5-aminosalicylate therapy	yes, no
years_diag	years diagnosed	Years since patient was diagnosed with disease.	12, 29
